# Toward quantifying the adaptive role of bacterial pangenomes during environmental perturbations

**DOI:** 10.1101/2021.03.15.435471

**Authors:** Roth E. Conrad, Tomeu Viver, Juan F. Gago, Janet K. Hatt, Fanus Venter, Ramon Rosselló-Móra, Konstantinos T. Konstantinidis

**Affiliations:** Ocean Science & Engineering, School of Biological Sciences, Georgia Institute of Technology, Atlanta, Georgia, USA; Department of Biochemistry, Genetics and Microbiology, and Forestry and Agricultural Biotechnology Institute (FABI), University of Pretoria, Pretoria, South Africa; Marine Microbiology Group, Department of Animal and Microbial Biodiversity, Mediterranean Institutes for Advanced Studies (IMEDEA, CSIC-UIB), Esporles, Spain; School of Civil & Environmental Engineering, Georgia Institute of Technology, Atlanta Georgia, USA

## Abstract

Metagenomic surveys have revealed that natural microbial communities are predominantly composed of sequence-discrete, species-like populations but the genetic and/or ecological mechanisms that maintain such populations remain speculative, limiting our understanding of population speciation and adaptation to environmental perturbations. To address this knowledge gap, we sequenced 112 *Salinibacter ruber* isolates and 12 companion metagenomes recovered from four adjacent saltern ponds in Mallorca, Spain that were experimentally manipulated to dramatically alter salinity and light intensity, the two major drivers of these ecosystems. Our analyses showed that the pangenome of the local *Sal. ruber* population is open and similar in size (∼15,000 genes) to that of randomly sampled *Escherichia coli* genomes. While most of the accessory (non-core) genes showed low *in situ* coverage based on the metagenomes compared to the core genes, indicating that they were functionally unimportant and/or ephemeral, 3.49% of them became abundant when salinity (but not light intensity) conditions changed and encoded for functions related to osmoregulation. Nonetheless, the ecological advantage of these genes, while significant, was apparently not strong enough to purge diversity within the population. Collectively, our results revealed a possible mechanism for how this immense gene diversity is maintained, which has implications for the prokaryotic species concept.

**Significance Statement:** The pangenomes of bacterial species, i.e., the number of non-redundant genes carried by members of the species, can be enormous based on the genome sequencing of isolates from various sites around the globe and different years. However, to what extent this pattern of gene diversity applies to natural bacterial populations, i.e., strains co-occurring in the same site, and the value of this diversity for population adaptation during environmental transition remains unclear. This study showed that while the pangenome of a natural population can be similarly large, only a small fraction of the pangenome appears to be functionally important when conditions change. Taken together, these results provided quantitative insights into the extent and functional significance of the accessory pangenome of a natural, species-like population.
