## Supplemental Excel File 03 for "Toward quantifying the adaptive role of bacterial pangenomes during environmental perturbations"

### Sheet: Counts
KEGG	Ecoli	%	Sruber	%		TrEMBL	Ecoli	%	Sruber	%		SwissProt	Ecoli	%	Sruber	%
hypothetical	57680	71.82	9269	73.18		hypothetical	2351	2.93	3144	24.82		hypothetical	47516	59.17	10979	86.68
uncharacterized	1122	1.4	154	1.22		uncharacterized	25361	31.58	4187	33.06		uncharacterized	4164	5.19	194	1.53
transferase	1982	2.47	244	1.93		transferase	4019	5	900	7.11		transferase	1903	2.37	137	1.08
transposase	1078	1.34	363	2.87		transposase	1556	1.94	501	3.96		transposase	759	0.95	99	0.78
synthase	562	0.7	158	1.25		synthase	860	1.07	162	1.28		synthase	807	1	121	0.96
integrase	67	0.08	4	0.03		integrase	914	1.14	107	0.84		integrase	433	0.54	8	0.06
transport	1959	2.44	159	1.26		transport	3140	3.91	310	2.45		transport	1543	1.92	35	0.28
recombination	71	0.09	7	0.06		recombination	98	0.12	2	0.02		recombination	131	0.16	5	0.04
synthesis	217	0.27	46	0.36		synthesis	503	0.63	38	0.3		synthesis	200	0.25	22	0.17
transcriptase	0	0	0	0		transcriptase	86	0.11	28	0.22		transcriptase	0	0	0	0
transcription	786	0.98	57	0.45		transcription	1950	2.43	84	0.66		transcription	721	0.9	29	0.23
reductase	602	0.75	85	0.67		reductase	1139	1.42	180	1.42		reductase	862	1.07	64	0.51
kinase	572	0.71	103	0.81		kinase	864	1.08	136	1.07		kinase	673	0.84	46	0.36
regulator	199	0.25	16	0.13		regulator	582	0.72	50	0.39		regulator	358	0.45	9	0.07
repair	115	0.14	31	0.24		repair	172	0.21	16	0.13		repair	57	0.07	8	0.06
inner membrane	19	0.02	4	0.03		inner membrane	203	0.25	2	0.02		inner membrane	376	0.47	3	0.02
outer membrane	333	0.41	66	0.52		outer membrane	450	0.56	63	0.5		outer membrane	421	0.52	1	0.01
membrane	227	0.28	62	0.49		membrane	543	0.68	43	0.34		membrane	160	0.2	3	0.02
replication	102	0.13	4	0.03		replication	545	0.68	13	0.1		replication	278	0.35	2	0.02
synthetase	177	0.22	43	0.34		synthetase	175	0.22	43	0.34		synthetase	65	0.08	6	0.05
recombinase	27	0.03	1	0.01		recombinase	268	0.33	28	0.22		recombinase	145	0.18	39	0.31
helicase	240	0.3	66	0.52		helicase	558	0.69	80	0.63		helicase	163	0.2	11	0.09
endonuclease	146	0.18	36	0.28		endonuclease	835	1.04	88	0.69		endonuclease	88	0.11	4	0.03
ribonuclease	314	0.39	20	0.16		ribonuclease	315	0.39	36	0.28		ribonuclease	328	0.41	9	0.07
nuclease	112	0.14	78	0.62		nuclease	293	0.36	78	0.62		nuclease	124	0.15	7	0.06
isomerase	220	0.27	20	0.16		isomerase	344	0.43	35	0.28		isomerase	257	0.32	11	0.09
secretion	1100	1.37	28	0.22		secretion	864	1.08	15	0.12		secretion	177	0.22	2	0.02
chaperone	93	0.12	7	0.06		chaperone	432	0.54	9	0.07		chaperone	259	0.32	12	0.09
export	87	0.11	18	0.14		export	198	0.25	20	0.16		export	281	0.35	10	0.08
capsid	22	0.03	0	0		capsid	302	0.38	0	0		capsid	163	0.2	0	0
hydroxylase	16	0.02	4	0.03		hydroxylase	19	0.02	4	0.03		hydroxylase	22	0.03	1	0.01
interferase	71	0.09	3	0.02		interferase	13	0.02	3	0.02		interferase	11	0.01	0	0
CRISPR	32	0.04	30	0.24		CRISPR	32	0.04	25	0.2		CRISPR	11	0.01	0	0
ribosomal	143	0.18	38	0.3		ribosomal	165	0.21	42	0.33		ribosomal	166	0.21	38	0.3
ribosome	49	0.06	6	0.05		ribosome	43	0.05	5	0.04		ribosome	46	0.06	5	0.04
phosphatase	240	0.3	46	0.36		phosphatase	333	0.41	49	0.39		phosphatase	287	0.36	13	0.1
dehydrogenase	504	0.63	86	0.68		dehydrogenase	846	1.05	121	0.96		dehydrogenase	694	0.86	80	0.63
hydrogenase	62	0.08	2	0.02		hydrogenase	91	0.11	3	0.02		hydrogenase	82	0.1	3	0.02
lipoprotein	34	0.04	9	0.07		lipoprotein	206	0.26	8	0.06		lipoprotein	94	0.12	2	0.02
protease	149	0.19	21	0.17		protease	360	0.45	50	0.39		protease	222	0.28	10	0.08
phosphodiesterase	61	0.08	4	0.03		phosphodiesterase	114	0.14	4	0.03		phosphodiesterase	92	0.11	0	0
rhodopsin	0	0	5	0.04		rhodopsin	0	0	10	0.08		rhodopsin	0	0	5	0.04
ATP-binding	74	0.09	7	0.06		ATP-binding	249	0.31	7	0.06		ATP-binding	239	0.3	9	0.07
GTP-binding	13	0.02	2	0.02		GTP-binding	65	0.08	3	0.02		GTP-binding	16	0.02	1	0.01
DNA-binding	169	0.21	11	0.09		DNA-binding	443	0.55	17	0.13		DNA-binding	108	0.13	10	0.08
plasmid	24	0.03	2	0.02		plasmid	246	0.31	20	0.16		plasmid	39	0.05	0	0
phage	282	0.35	6	0.05		phage	3849	4.79	7	0.06		phage	383	0.48	0	0
cytoplasmic	0	0	0	0		cytoplasmic	53	0.07	0	0		cytoplasmic	8	0.01	0	0
phosphorylase	40	0.05	7	0.06		phosphorylase	52	0.06	9	0.07		phosphorylase	55	0.07	6	0.05
monooxygenase	23	0.03	3	0.02		monooxygenase	38	0.05	2	0.02		monooxygenase	42	0.05	2	0.02
polymerase	262	0.33	97	0.77		polymerase	507	0.63	71	0.56		polymerase	191	0.24	27	0.21
esterase	45	0.06	6	0.05		esterase	132	0.16	24	0.19		esterase	49	0.06	4	0.03
epimerase	277	0.34	139	1.1		epimerase	307	0.38	161	1.27		epimerase	267	0.33	63	0.5
desulfurase	8	0.01	5	0.04		desulfurase	19	0.02	5	0.04		desulfurase	21	0.03	5	0.04
hydrolase	157	0.2	39	0.31		hydrolase	570	0.71	103	0.81		hydrolase	273	0.34	17	0.13
antiporter	76	0.09	16	0.13		antiporter	81	0.1	12	0.09		antiporter	78	0.1	2	0.02
heat shock|hsp	16	0.02	4	0.03		heat shock|hsp	18	0.02	3	0.02		heat shock|hsp	19	0.02	2	0.02
dehydratase	188	0.23	37	0.29		dehydratase	241	0.3	48	0.38		dehydratase	240	0.3	34	0.27
transaldolase	9	0.01	2	0.02		transaldolase	15	0.02	4	0.03		transaldolase	13	0.02	3	0.02
peptidase	174	0.22	33	0.26		peptidase	527	0.66	90	0.71		peptidase	226	0.28	9	0.07
oxidase	131	0.16	40	0.32		oxidase	175	0.22	33	0.26		oxidase	130	0.16	20	0.16
